# coronaSPAdes: from biosynthetic gene clusters to RNA viral assemblies

**DOI:** 10.1101/2020.07.28.224584

**Authors:** Dmitry Meleshko, Iman Hajirasouliha, Anton Korobeynikov

**Affiliations:** Tri-Institutional PhD Program in Computational Biology and Medicine, Weill Cornell Medical College, 10021, New York, USA; Center for Algorithmic Biotechnology, St. Petersburg State University, 199004, St. Peterburg, Russia; Institute for Computational Biomedicine, Department of Physiology and Biophysics, Weill Cornell Medicine of Cornell University, NY, 10021, USA; Englander Institute for Precision Medicine, The Meyer Cancer Center, Weill Cornell Medicine, NY, 10021, USA; Department of Statistical Modelling, St. Petersburg State University, 198504, St. Peterburg, Russia

## Abstract

**Motivation:** The COVID-19 pandemic has ignited a broad scientific interest in viral research in general and coronavirus research in particular. The identification and characterization of viral species in natural reservoirs typically involves *de novo* assembly. However, existing genome, metagenome and transcriptome assemblers often are not able to assemble many viruses (including coronaviruses) into a single contig. Coverage variation between datasets and within dataset, presence of close strains, splice variants and contamination set a high bar for assemblers to process viral datasets with diverse properties.

**Results:** We developed coronaSPAdes, a novel assembler for RNA viral species recovery in general and coronaviruses in particular. coronaSPAdes leverages the knowledge about viral genome structures to improve assembly extending ideas initially implemented in biosyntheticSPAdes. We have shown that coronaSPAdes outperforms existing SPAdes modes and other popular short-read metagenome and viral assemblers in the recovery of full-length RNA viral genomes.

**Availability:** coronaSPAdes version used in this article is a part of SPAdes 3.15 release and is freely available at http://cab.spbu.ru/software/spades.

**Supplementary information:** Supplementary data are available at *Bioinformatics*
