## Supplementary Table 2 for "coronaSPAdes: from biosynthetic gene clusters to RNA viral assemblies"

Dataset	coronaSPAdes-total-length	coronaSPAdes-longest-alignment	coronaSPAdes-genome-fraction	coronaSPAdes-duplication-ratio	coronaSPAdes-misassemblies	rnaviralSPAdes-total-length	rnaviralSPAdes-longest-alignment	rnaviralSPAdes-genome-fraction	rnaviralSPAdes-duplication-ratio	rnaviralSPAdes-misassemblies	rnaSPAdes-total-length	rnaSPAdes-longest-alignment	rnaSPAdes-genome-fraction	rnaSPAdes-duplication-ratio	rnaSPAdes-misassemblies	metaSPAdes-total-length	metaSPAdes-longest-alignment	metaSPAdes-genome-fraction	metaSPAdes-duplication-ratio	metaSPAdes-misassemblies	IVA-total-length	IVA-longest-alignment	IVA-genome-fraction	IVA-duplication-ratio	IVA-misassemblies	Trinity-total-length	Trinity-longest-alignment	Trinity-genome-fraction	Trinity-duplication-ratio	Trinity-misassemblies	MEGAHIT-total-length	MEGAHIT-longest-alignment	MEGAHIT-genome-fraction	MEGAHIT-duplication-ratio	MEGAHIT-misassemblies
ERR732065	27030	4592	0.50197	1.404	0	18204	4592	0.50197	1.017	0	42438	8329	0.89369	1.954	1	21283	4249	0.47427	1.022	0	7487	4586	0.47336	1.012	0	36309	3627	0.63372	2.038	0	23047	9080	0.99172	1.034	0
ERR732066	16302	7368	0.81327	1.85	0	10573	7367	0.81316	1.008	0	28597	7437	0.81305	2.757	1	9901	7362	0.81261	1.005	0	7371	7366	0.81305	1.001	0	10271	4585	0.47388	1.565	1	11184	7165	0.79373	1.011	0
ERR732067	12971	3049	0.53983	1.251	0	13398	3049	0.5157	1.11	2	27051	3144	0.54027	1.772	0	19306	3983	0.64069	1.203	0	5015	3049	0.53983	1.01	0	21675	4649	0.78111	1.556	0	22438	3991	0.66678	1.525	3
ERR732068	7959	4579	0.47398	1.174	0	7428	4579	0.47398	1.056	0	44137	4573	0.47336	4.028	3	7942	4579	0.47398	1.02	0	4642	4579	0.47398	1.013	0	11797	4578	0.47388	1.211	0	9923	3919	0.4054	1.017	1
ERR732069	11047	4518	0.46829	1.317	0	10533	2735	0.30201	1.421	0	45172	3888	0.47398	3.315	0	11892	4576	0.47388	1.615	0	5824	4551	0.47129	1.027	0	25744	4645	0.55491	1.913	1	14953	2997	0.47393	1.404	1
ERR732070	18662	4574	0.46355	1.06	1	19366	4573	0.46355	1.037	0	46805	4573	0.46747	2.253	0	17211	4581	0.74399	1.033	0	4899	2165	0.22339	1.035	0	42878	3560	0.46355	1.96	0	26961	2324	0.53031	1.281	0
ERR732071	13586	4601	0.50197	1.532	0	9871	4600	0.50197	1.113	0	41684	4600	0.50197	3.647	0	13061	4789	0.52268	1.45	0	3583	2954	0.30464	1.005	0	26707	4591	0.50186	2.493	1	16356	3657	0.67454	1.152	5
ERR732072	22162	4571	0.47388	2.405	0	13603	3122	0.7436	1.035	0	59212	3485	0.58812	3.887	3	26502	4571	0.47388	2.367	1	10121	4572	0.47336	1.25	0	44508	4590	0.70671	3.151	0	21698	3099	0.5434	1.437	1
ERR732073	1347278	8758	0.99106	87.847	0	104815	2227	0.66112	1.86	2	369313	2503	0.993	11.391	3	70222	1112	0.27534	1.452	0	28692	4600	0.84255	1.678	0	255872	5007	0.84541	4.863	0	379431	1304	0.98784	6.697	53
ERR732074	727537	7753	0.993	30.964	0	327751	4145	0.66689	1.933	0	610419	3499	0.97259	12.752	2	227978	2619	0.63016	1.225	0	10788	4771	0.53899	1.045	0	803182	4747	0.99025	3.728	0	846438	3604	0.99037	8.047	58
ERR732075	95745	7768	0.993	1.172	1	396096	8771	0.993	1.156	1	376713	4881	0.55	1.148	1	297815	2424	0.48028	1.138	1	50785	None	0.0	0.0	None	901799	4582	0.79335	2.778	1	744687	7943	0.87804	1.165	2
ERR732076	23464	8929	0.97971	1.06	0	49926	8775	0.99346	1.083	0	111487	8667	0.98372	4.395	1	36083	5597	0.77867	1.036	0	22684	8667	0.98372	1.072	0	128774	7800	0.88601	2.235	2	258038	2938	0.96078	4.888	37
ERR732077	42197	8771	0.993	1.086	2	103666	7958	0.90149	1.094	1	136695	5924	0.65856	2.201	4	78636	2100	0.37775	1.079	0	29021	6115	0.99197	1.14	0	252880	8771	0.993	2.484	0	316000	2693	0.90654	4.292	31
ERR732078	23722	8771	0.993	1.213	0	67587	8771	0.993	1.215	0	261867	7859	0.98372	6.807	2	48176	1208	0.19898	1.039	0	20026	8771	0.993	1.07	0	150276	8667	0.993	2.176	1	370190	1888	0.94553	6.086	35
ERR732079	32255	8774	0.99335	1.521	0	102979	8775	0.99346	1.187	0	125219	6857	0.75754	3.775	1	69809	1656	0.32405	1.031	0	25726	8771	0.993	1.062	0	203173	5428	0.60442	1.952	0	216000	3238	0.61947	2.975	15
ERR732080	290835	8756	0.993	15.188	1	129410	8905	0.97971	1.139	1	229263	4423	0.67233	3.708	7	97782	2577	0.28232	1.119	1	27884	5531	0.61461	1.061	0	328461	4772	0.63016	2.438	4	410727	1734	0.88268	4.567	37
ERR732081	4550959	8805	0.993	147.008	1	66467	6968	0.76964	1.101	1	277901	3758	0.8328	7.373	5	42777	1542	0.23461	1.041	2	23141	7297	0.80697	1.11	2	155266	7189	0.81365	2.137	1	294727	1866	0.97741	4.787	64
ERR732082	1419056	8923	0.97971	47.3	1	412084	8899	0.97971	1.077	1	455345	6062	0.82592	1.912	1	294901	3585	0.66812	1.047	1	13840	4524	0.50234	1.058	0	928463	7285	0.82913	1.794	2	758134	3966	0.6805	1.68	4
ERR732083	2306234	9076	0.98396	65.262	0	124921	6118	0.65509	1.207	0	303272	2884	0.73234	4.88	4	79091	2005	0.47534	1.19	0	12441	7199	0.81756	1.022	0	264559	4797	0.53191	2.836	3	286731	2318	0.65934	2.356	36
ERR732084	79072	2719	0.37844	1.304	0	396071	2719	0.66823	1.256	0	390940	2184	0.49151	1.255	0	299244	2146	0.35642	1.054	0	10631	None	0.0	0.0	None	791517	1862	0.38171	1.663	0	663051	3396	0.3758	1.411	0
ERR732085	95873	4797	0.5335	1.751	0	334242	4441	0.45785	1.338	0	359659	8593	0.94876	2.236	0	225147	2143	0.45473	1.066	0	15617	3055	0.32739	1.036	0	688904	4720	0.68165	2.946	1	546786	3965	0.53635	1.62	1
ERR732086	93254	8753	0.90918	1.168	0	239369	8205	0.90548	1.102	0	283978	4765	0.53746	2.23	3	163562	1657	0.3013	1.028	0	18709	9036	0.93814	1.017	0	518358	7852	0.8665	2.838	0	395857	6545	0.8263	2.039	10
ERR732087	60543	4561	0.52048	1.097	1	326793	4561	0.53248	1.179	0	511567	7815	0.93855	4.223	1	210812	1410	0.33085	1.053	1	21416	9027	0.93721	1.036	0	675809	4717	0.53746	3.047	4	535769	2903	0.38647	2.173	9
ERR732088	460695	2537	0.43853	25.465	0	150152	5858	0.88624	1.731	2	527563	3323	0.98761	12.286	24	72993	840	0.22943	1.3	0	23867	4266	0.68119	1.411	0	317308	4519	0.94966	2.628	3	341239	1637	0.97259	4.277	51
ERR732089	560852	8715	0.98993	12.766	0	176135	6160	0.63567	1.188	0	309020	6767	0.72454	3.653	3	107300	2511	0.52612	1.048	0	33381	7368	0.76497	1.032	0	376171	3555	0.55952	1.916	0	307249	2773	0.5555	1.999	4
ERR732090	1466936	8678	0.98336	39.375	1	241897	7368	0.88118	1.349	1	443791	4664	0.77286	4.934	7	155381	1565	0.41319	1.097	0	7350	7290	0.80411	1.009	0	504895	4042	0.7447	1.67	1	437032	2149	0.49346	2.69	30
ERR732091	1238731	8046	0.90776	50.496	0	130981	8887	0.97792	1.134	0	309813	4013	0.71232	7.807	4	92266	1648	0.29851	1.122	1	25626	5237	0.57686	1.046	0	354316	9011	0.9936	2.918	2	253751	2048	0.74246	2.556	24
ERR732092	1416859	8749	0.98442	47.076	0	140928	3663	0.60303	1.346	0	372033	4781	0.90404	7.098	10	78510	2840	0.38177	1.115	0	24772	6000	0.73004	1.176	1	355846	9013	0.99415	3.427	1	272933	3233	0.8443	2.575	37
ERR732093	51333	7450	0.76497	1.309	0	157842	3022	0.64094	1.269	0	174336	7321	0.7909	1.29	0	104535	3021	0.45195	1.106	0	23481	3027	0.34092	1.047	0	356461	3022	0.42286	1.486	0	222043	5789	0.77374	1.428	3
ERR732094	854252	8745	0.99106	40.595	0	61330	2604	0.72443	1.51	1	265536	3237	0.98406	6.925	4	36672	1786	0.57844	1.416	0	19841	4134	0.65952	1.328	0	98566	6608	0.993	2.439	0	147375	2765	0.68681	2.721	31
ERR732095	796386	5531	0.91548	30.31	3	93544	3215	0.83784	1.512	1	260985	4195	0.98761	5.963	5	52693	2785	0.42933	1.076	1	12032	3344	0.54002	1.277	0	206732	8323	0.993	3.07	2	188929	2707	0.85092	2.83	30
ERR732096	3122760	7042	0.99346	101.545	0	41014	3411	0.87775	1.488	0	298461	2702	0.99163	8.835	7	15685	2301	0.49845	1.167	0	15240	3436	0.532	1.445	2	81240	8745	0.993	3.128	0	131215	1905	0.91846	2.852	57
ERR732097	485097	8727	0.9906	31.172	0	51353	2685	0.818	1.769	2	300264	2514	0.99071	9.269	5	22784	1689	0.35585	1.092	0	20869	5920	0.85986	1.567	2	90107	8757	0.993	3.289	0	125836	1533	0.9836	2.865	31
ERR732098	150622	9032	0.96827	1.233	0	391795	4481	0.46198	1.185	0	567677	9054	0.97051	5.072	4	254342	2725	0.3105	1.061	0	30672	8816	0.9735	1.011	0	787213	4880	0.52271	2.447	0	677418	2796	0.62784	2.175	9
ERR732099	129173	7085	0.78523	2.014	1	318810	6972	0.77308	1.252	1	439723	6766	0.76173	3.758	5	218274	2207	0.63521	1.099	0	9083	9054	0.93814	1.002	0	609828	7228	0.8019	2.096	3	611718	3240	0.59908	2.616	31
ERR732100	317949	9011	0.9936	7.008	0	475547	4506	0.88472	1.276	0	482442	6866	0.84916	1.794	0	322327	3392	0.49847	1.081	0	27156	7537	0.83017	1.089	0	923136	4722	0.89851	2.427	1	887054	2422	0.69291	2.363	8
ERR732101	266253	8786	0.98408	7.019	0	136854	4212	0.81101	1.223	0	309809	4705	0.81326	5.957	7	86205	2084	0.45711	1.04	0	12687	7395	0.8329	1.045	0	342483	3342	0.79186	2.558	0	354803	2034	0.86848	3.752	53
ERR732102	2047552	8725	0.99346	59.818	0	417242	4780	0.81112	1.858	1	745406	3960	0.95596	10.242	2	251345	1856	0.20384	1.089	0	N/A	N/A	N/A	N/A	N/A	902953	3588	0.85505	3.941	3	775389	3221	0.94358	4.106	39
ERR732103	139207	8899	0.9983	1.531	0	442902	8905	0.97971	1.183	0	500656	8899	0.97971	2.133	1	272067	1755	0.69472	1.071	0	14146	7365	0.81305	1.025	0	1022901	4220	0.58337	2.19	2	851754	8911	0.97971	1.843	4
ERR732104	741968	8902	0.97971	30.166	0	45570	8738	0.99197	1.28	0	251423	3143	0.67466	9.733	6	27020	1432	0.28108	1.078	0	14263	8905	0.97971	1.139	0	74642	4658	0.52718	1.359	0	231526	2315	0.89794	4.41	40
ERR732105	517200	8920	0.97971	23.716	0	146942	6062	0.67403	1.074	0	375617	4071	0.96594	8.408	6	99486	2887	0.41278	1.082	0	32095	6495	0.73509	1.055	0	329376	8813	0.96828	1.78	0	404580	3963	0.85356	3.117	25
ERR732106	85468	7785	0.94369	6.736	0	128440	7983	0.86184	1.095	0	170848	9052	0.97062	3.285	0	68935	1103	0.21904	1.047	0	13022	3022	0.58137	1.049	0	271194	4823	0.58222	2.446	0	154609	5755	0.81611	1.582	2
ERR732107	24822	4574	0.47388	1.539	0	72366	9005	0.93855	1.024	0	74681	8961	0.99227	1.119	0	47116	4281	0.44285	1.003	0	31974	3478	0.47388	1.123	0	168122	4736	0.52805	2.361	0	91430	4509	0.51855	1.403	0
ERR732108	38313	9039	0.93762	1.089	0	126557	9039	0.93762	1.089	0	133563	7372	0.81305	1.09	2	69883	1445	0.17496	1.027	0	13529	6010	0.6427	1.03	0	267067	5658	0.62007	2.426	0	154228	5658	0.63913	1.338	1
ERR732109	34438	4426	0.45836	2.219	2	105397	3297	0.45454	1.771	0	106739	3574	0.36971	1.957	1	52687	752	0.12279	1.026	0	7878	4571	0.47336	1.018	0	193535	4328	0.44792	3.163	3	134769	2368	0.29683	1.612	6
ERR732110	618803	8955	0.97207	22.187	0	84941	8037	0.87103	1.074	0	131033	6948	0.77507	2.964	1	44841	1890	0.27263	1.032	0	9857	9071	0.93814	1.021	0	158340	4328	0.71659	1.119	0	102877	4733	0.59667	1.785	3
ERR732111	273331	5802	0.60174	16.138	0	99810	2086	0.3723	1.446	1	152161	4993	0.62044	2.917	3	52407	2750	0.39135	1.038	0	14742	2508	0.28349	1.075	0	225286	4692	0.51641	1.912	0	122750	4333	0.44781	1.749	4
ERR732112	42666	4333	0.47549	1.744	0	130032	4450	0.48456	1.102	0	152364	4615	0.50342	1.088	0	83290	1567	0.41221	1.044	0	26756	4609	0.50287	1.045	0	274460	4523	0.4926	1.072	0	143732	4609	0.52849	1.074	0
ERR732113	54549	7059	0.78202	3.222	0	101626	3077	0.33944	1.124	0	140522	4388	0.48841	2.15	2	46818	895	0.09805	1.049	0	12226	3046	0.47383	1.063	0	263154	3046	0.41685	2.152	0	136167	7494	0.77801	1.581	5
ERR732114	126641	6639	0.73432	6.639	0	114276	4684	0.50747	1.064	1	202108	4340	0.54771	4.077	0	63663	1351	0.14801	1.024	0	9596	3651	0.42281	1.147	0	288622	5714	0.67475	1.909	0	161651	6948	0.74442	1.427	2
ERR732115	387036	8033	0.9124	12.444	0	180924	5581	0.61848	1.074	0	231151	8185	0.90393	4.135	0	96603	1932	0.21299	1.064	0	11549	4985	0.55002	1.048	0	347793	3920	0.71599	3.949	0	222316	3017	0.36009	1.322	1
ERR732116	757825	4504	0.70108	30.692	0	63625	2407	0.31145	1.058	0	249128	7186	0.78112	5.037	3	30243	1741	0.19556	1.048	0	14361	5203	0.73984	1.154	0	184201	4717	0.51173	4.103	0	100621	4337	0.46974	1.613	4
ERR732117	27989	3082	0.34492	1.652	0	123809	3082	0.34492	1.145	0	137442	3077	0.34436	1.636	0	73571	2189	0.30168	1.035	0	5881	3076	0.34425	1.017	0	230431	3082	0.40499	2.219	0	139304	2240	0.33917	1.103	0
ERR732118	96797	9032	0.9936	3.851	0	129424	9032	0.9936	1.134	0	186038	8066	0.9073	3.429	0	78329	1881	0.72745	1.068	0	12799	6061	0.68093	1.032	0	294456	4775	0.53573	2.479	0	142095	8917	0.98045	1.132	2
ERR732119	206077	6994	0.79484	15.819	8	78974	4186	0.63452	1.179	1	127174	7288	0.80697	3.796	0	42918	1959	0.36445	1.083	0	11740	2567	0.44943	1.202	0	168440	3069	0.70161	3.252	0	83847	7276	0.80697	1.56	0
ERR732120	18955	7368	0.79068	1.037	0	51734	7368	0.79068	1.043	0	49392	7363	0.79015	1.038	0	32691	2859	0.30516	1.083	0	14861	7039	0.7551	1.032	0	102692	4494	0.47436	2.194	0	64717	7368	0.79068	1.237	2
ERR732121	22162	7368	0.79068	1.052	0	39428	5553	0.59269	1.043	0	68847	7363	0.79015	4.117	0	25067	2859	0.30516	1.007	0	22011	6810	0.77377	1.033	0	89463	6240	0.66877	1.566	0	55061	7317	0.78534	1.842	1
ERR732122	50966	7368	0.79068	3.809	0	136602	3222	0.36453	1.034	0	143216	7368	0.79068	1.021	0	82693	3128	0.3464	1.009	0	11247	7063	0.75745	1.01	0	295279	7345	0.79068	1.931	0	161384	4539	0.49748	1.075	0
ERR732123	31611	7357	0.80653	1.072	1	132539	6543	0.71713	1.178	1	156752	7357	0.80653	1.983	1	80523	2718	0.33712	1.016	1	26446	7357	0.80653	1.031	1	306499	4455	0.48828	2.384	1	149431	7362	0.80708	1.046	1
ERR732124	5778	1928	0.19965	1.397	0	34469	1928	0.19965	1.356	0	31783	1928	0.19965	1.353	0	22982	1923	0.21723	1.143	0	2816	1928	0.19965	1.094	0	79776	1928	0.19965	4.143	0	54686	1928	0.19965	1.269	0
ERR732125	23120	572	0.06112	1.049	0	130733	926	0.1165	1.089	0	138947	491	0.05557	1.369	0	81518	503	0.05557	1.064	0	2121	None	0.0	0.0	None	324514	571	0.09258	1.182	0	161990	926	0.15082	1.118	0
ERR732126	37911	7491	0.79015	2.808	0	66170	2944	0.46974	1.303	0	74008	6339	0.70318	1.851	0	35279	3058	0.35264	1.093	0	9346	4882	0.52132	1.066	0	160419	7344	0.78855	2.317	1	80498	5728	0.68187	1.282	0
ERR732127	20408	1770	0.18341	1.193	0	78589	1927	0.19965	1.174	0	78546	1927	0.19965	1.141	0	48519	1685	0.17472	1.168	0	5536	1229	0.13497	1.047	0	139146	1927	0.19965	2.945	0	98466	1927	0.19965	1.658	2
ERR732128	29165	7137	0.79141	1.052	0	116942	7136	0.7913	1.029	1	142040	4446	0.506	1.746	0	67936	3051	0.32674	1.033	1	N/A	N/A	N/A	N/A	N/A	249718	4135	0.4566	2.368	1	130511	4146	0.48031	1.382	0
ERR732129	27181	9057	0.98396	1.114	0	59007	9057	0.98396	1.085	0	134226	8066	0.87278	7.284	1	21495	1678	0.18529	1.016	0	9563	5223	0.56454	1.031	0	128501	4343	0.47426	2.242	0	71536	9052	0.98342	1.212	1
ERR732130	133129	8054	0.87179	12.834	0	62699	9076	0.98396	1.122	0	88627	7234	0.78167	1.667	0	38386	2062	0.21902	1.025	0	11169	7385	0.79068	1.031	0	131725	4458	0.4596	2.054	0	83613	7838	0.83855	1.598	1
ERR732131	866541	8997	0.97774	32.7	0	73034	7912	0.85859	1.056	0	118342	9066	0.98396	3.563	0	30180	1525	0.17237	1.046	0	10328	8122	0.88151	1.037	0	184285	9054	0.98396	1.79	0	102180	5589	0.61508	1.757	8
ERR732132	916300	8039	0.87278	45.591	0	35696	3257	0.37592	1.284	1	164994	3360	0.68723	4.73	5	3844	None	0.0	0.0	None	10043	7819	0.84648	1.037	0	96583	8063	0.87278	3.566	0	84880	4595	0.51133	2.305	12
