## Supplementary Table 1 for "coronaSPAdes: from biosynthetic gene clusters to RNA viral assemblies"

Dataset	coronaSPAdes-total-length	coronaSPAdes-longest-alignment	coronaSPAdes-genome-fraction	coronaSPAdes-duplication-ratio	coronaSPAdes-misassemblies	rnaviralSPAdes-total-length	rnaviralSPAdes-longest-alignment	rnaviralSPAdes-genome-fraction	rnaviralSPAdes-duplication-ratio	rnaviralSPAdes-misassemblies	rnaSPAdes-total-length	rnaSPAdes-longest-alignment	rnaSPAdes-genome-fraction	rnaSPAdes-duplication-ratio	rnaSPAdes-misassemblies	metaSPAdes-total-length	metaSPAdes-longest-alignment	metaSPAdes-genome-fraction	metaSPAdes-duplication-ratio	metaSPAdes-misassemblies	IVA-total-length	IVA-longest-alignment	IVA-genome-fraction	IVA-duplication-ratio	IVA-misassemblies	Trinity-total-length	Trinity-longest-alignment	Trinity-genome-fraction	Trinity-duplication-ratio	Trinity-misassemblies	MEGAHIT-total-length	MEGAHIT-longest-alignment	MEGAHIT-genome-fraction	MEGAHIT-duplication-ratio	MEGAHIT-misassemblies
ERR732245	31354	13418	1.0	1.765	4	68827	12407	1.0	1.394	0	91954	12881	1.0	2.871	14	51956	8373	0.77961	1.04	0	22700	12514	0.97727	1.177	1	150515	12748	0.99955	4.458	14	287301	11494	1.0	14.464	85
ERR732246	28597	13274	0.9964	1.435	0	71875	13274	0.9964	1.339	1	78360	13395	1.0	1.867	7	47869	12986	0.97688	1.084	0	19256	12471	0.93612	1.145	0	188466	13299	1.0	4.577	3	262123	13235	1.0	13.346	65
ERR732247	24511	13230	0.99309	1.171	0	33174	13322	1.0	1.199	0	40435	13322	1.0	1.739	2	26506	11430	0.94092	1.162	0	17532	13322	1.0	1.158	0	74341	13281	1.0	2.913	0	247389	13591	1.0	16.231	100
ERR732248	35402	13212	0.99174	1.526	0	167850	13322	1.0	1.412	0	186204	13323	1.0	2.395	3	131739	12931	0.9708	1.212	0	40292	12125	0.91015	1.146	0	347731	13322	1.0	2.775	4	359562	13202	1.0	11.32	49
ERR732249	22505	13388	0.99963	1.14	0	71003	13388	0.99963	1.15	0	91919	13549	0.99963	2.583	4	47913	10532	0.98559	1.189	0	15933	13388	0.99963	1.151	0	157901	13307	0.99963	3.531	0	349096	13716	0.99963	19.038	109
ERR732250	21599	13388	0.99963	1.373	0	67331	13388	0.99963	1.461	0	67928	13388	0.99963	1.364	0	51865	13335	0.99567	1.046	0	14259	8759	0.654	1.14	0	147121	13014	0.99963	3.328	0	187556	13332	0.98977	3.522	14
ERR732251	18117	13392	1.0	1.18	0	22255	13392	1.0	1.203	0	30361	13392	1.0	1.775	2	16912	11660	0.9381	1.162	0	16070	12794	1.0	1.2	0	69613	13212	0.99298	4.274	0	247642	12647	1.0	16.864	83
ERR732252	23489	11547	0.90324	1.564	5	32981	9993	0.88718	1.271	3	49664	11703	0.91495	2.667	14	24893	9839	0.80799	1.074	1	14130	11130	0.83546	1.209	0	60169	11455	0.91495	3.349	14	248831	10965	0.91503	16.95	97
ERR732253	29289	13354	0.9953	2.048	5	22691	13312	0.9921	1.393	2	78090	13517	0.99955	5.534	62	12335	9321	0.69472	1.024	0	18066	12239	0.93508	1.388	3	50777	12658	0.99955	3.159	8	257480	12499	1.0	17.689	104
ERR732254	26453	13413	0.99963	1.697	0	32489	13413	0.99963	1.685	0	89138	13413	0.99963	5.933	56	22106	11728	0.91652	1.424	0	19926	13406	0.99918	1.383	3	45615	13373	0.99918	2.501	2	202472	14133	0.99925	13.675	99
ERR732255	27332	13201	0.98509	1.887	4	24158	11790	0.96847	1.535	1	73586	13406	0.99993	5.219	53	13993	8026	0.67616	1.295	0	16248	12410	0.92495	1.309	3	48032	13053	0.99963	2.973	5	183523	12155	0.99948	12.184	71
ERR732256	19649	13465	0.98949	1.306	2	24862	12998	0.97641	1.203	0	48551	13295	0.977	2.802	15	16814	12036	0.88448	1.015	0	17142	12676	0.9321	1.127	0	54455	13256	0.99757	2.376	1	267009	13948	0.99993	17.534	105
ERR732257	36084	13417	0.99993	1.75	2	86782	13378	0.99702	1.486	0	138990	13417	0.99993	6.006	65	52312	11248	0.87337	1.446	0	17189	13410	0.99948	1.282	1	147238	13021	0.99993	3.649	8	347052	12319	1.0	15.643	83
ERR732258	45263	13417	0.99993	1.932	2	161730	13417	0.99993	1.759	0	176465	13417	0.99993	2.814	11	90131	9896	0.89424	1.306	0	18317	13410	0.99948	1.138	0	282526	12934	0.99948	3.394	9	388027	13660	0.99993	13.52	71
ERR732259	25065	13414	0.99794	1.626	1	26274	13360	0.99396	1.447	0	74346	13607	0.99823	5.001	49	33456	13561	0.99912	2.156	3	15948	13545	0.99757	1.139	0	48885	13420	0.98998	2.766	1	273225	13139	0.99882	18.698	126
ERR732260	35962	13321	0.99903	1.305	1	191556	13321	0.99903	1.477	2	189995	13398	0.99903	3.812	21	104416	11105	0.94488	1.135	0	15414	13321	0.99903	1.157	0	389446	13124	0.98605	4.075	4	500158	13624	0.99903	15.241	68
ERR732261	25581	12765	0.99456	1.273	3	30697	12536	0.98971	1.31	2	60173	13258	0.99846	3.477	35	20811	10214	0.83275	1.118	0	17309	12455	0.9881	1.287	1	63399	12673	0.99757	3.569	20	196045	12852	0.99824	12.441	92
ERR732262	23235	13322	1.0	1.501	3	26350	13322	1.0	1.261	0	46618	13396	1.0	2.612	10	18945	10857	0.85295	1.228	0	16029	13322	1.0	1.155	0	88702	13256	1.0	5.214	10	208952	12361	1.0	11.325	59
ERR732263	21518	13166	0.99888	1.235	1	45781	13159	0.99978	1.404	2	63918	13381	0.99978	2.679	17	27956	11091	0.89264	1.157	0	16460	13335	0.99978	1.23	2	112283	13139	0.99978	3.565	2	311961	13162	1.0	19.568	130
ERR732264	22159	13413	0.99963	1.601	3	19974	13413	0.99963	1.298	0	36993	13349	0.99486	2.698	13	27177	13413	0.99963	1.917	1	15402	13406	0.99918	1.149	0	48292	13304	0.99158	3.225	3	222756	13752	0.99963	15.719	100
ERR732265	20140	13248	0.99655	1.405	4	25480	12857	1.0	1.346	2	71810	13322	1.0	4.984	44	29191	13311	1.0	1.992	8	16659	13322	1.0	1.201	0	79737	13322	1.0	5.051	8	237349	12892	1.0	15.375	115
ERR732266	24485	13322	1.0	1.617	2	36763	13082	0.98198	1.291	0	41023	13323	1.0	1.484	1	30027	12941	0.9714	1.184	0	21718	13322	1.0	1.156	0	76142	13095	1.0	2.766	1	225316	13535	1.0	14.324	78
ERR732267	53890	9138	0.82503	1.456	1	284977	9842	0.83319	1.414	1	289478	8177	0.75705	1.451	0	182838	8370	0.7281	1.341	0	17795	4036	0.29659	1.167	0	611363	9549	0.91248	1.901	0	454384	10434	0.88058	2.23	8
ERR732268	28265	13275	0.99416	1.415	2	44438	11649	0.98742	1.353	1	67907	12469	1.0	2.671	12	32259	10956	0.90482	1.09	0	17812	12469	1.0	1.187	0	120683	12823	1.0	3.977	6	260489	13335	1.0	15.537	86
ERR732269	43054	13006	0.97078	1.783	1	142499	12910	0.98308	1.716	0	162914	13132	0.98017	2.438	1	104074	12122	0.94827	1.485	0	36230	12033	0.89685	1.524	0	293080	13029	0.98017	4.092	1	334535	13132	0.99441	4.775	8
ERR732270	37182	13413	0.99963	2.375	1	37848	12005	0.99963	2.135	1	57923	13413	0.99963	3.481	7	25440	10244	0.94045	1.341	0	17324	13406	0.99918	1.22	0	97774	12895	0.99918	5.527	0	294647	13605	0.99963	19.984	97
ERR732271	55850	4676	0.3664	2.003	0	386946	5861	0.45472	1.866	0	403681	4706	0.36007	2.064	0	292889	3217	0.2397	1.765	0	71597	996	0.07423	1.253	0	894382	5593	0.54953	3.802	0	571765	6230	0.52411	2.095	0
ERR732272	31107	13418	1.0	1.829	1	30399	12334	0.99299	1.397	0	58966	13545	1.0	3.764	29	19503	10199	0.89312	1.203	0	17426	13411	0.99955	1.299	2	48923	13418	1.0	2.574	1	307436	12766	1.0	20.449	129
ERR732273	20425	13324	1.0	1.401	0	21741	13324	1.0	1.331	0	66865	13477	1.0	4.724	35	30541	13324	1.0	2.026	1	16070	13324	1.0	1.158	0	52426	13177	0.99895	3.408	0	250523	13491	1.0	17.457	115
ERR732274	22641	13331	0.99366	1.434	3	24790	13052	0.99128	1.425	1	52064	13416	1.0	3.439	27	35899	13023	1.0	2.403	6	15408	13416	1.0	1.148	0	49115	13129	0.98658	3.106	11	286944	12880	1.0	20.263	105
ERR732275	35416	13165	0.98733	1.488	1	99805	13041	0.97803	1.431	0	121046	13321	0.99903	1.813	3	67172	11515	0.946	1.131	0	19670	13321	0.99903	1.141	0	260938	13246	0.99903	5.763	1	265144	13003	0.99903	5.795	16
ERR732276	29911	13418	1.0	1.764	2	70717	12428	1.0	1.57	0	100092	13418	1.0	4.069	31	36065	9011	0.85146	1.335	0	17417	13410	0.99948	1.149	0	140797	12717	1.0	3.18	3	271574	13602	1.0	14.216	74
ERR732277	18327	13388	0.99963	1.179	0	22964	13388	0.99963	1.325	1	54741	13412	0.99836	3.625	23	28170	13388	0.99963	1.817	2	16824	13389	0.9997	1.152	0	55449	13364	0.99963	3.483	2	242880	13739	0.99963	16.752	94
ERR732278	19106	13215	0.99108	1.263	1	30506	13321	0.99903	1.37	1	50967	13321	0.99903	2.691	15	32713	13317	0.99903	1.958	2	18128	13321	0.99903	1.221	0	69443	13115	0.99903	2.987	3	220139	13567	0.99925	13.115	54
ERR732279	65653	9036	0.82597	1.916	2	468868	9326	0.83305	1.777	2	487209	7591	0.72736	1.814	1	285374	8724	0.75412	1.579	0	9413	0	0.0	0.0	None	875841	8389	0.83193	2.237	3	913519	8054	0.89931	2.064	1
ERR732280	25690	13509	0.99492	1.649	2	46799	12559	0.99823	1.323	1	97689	13550	0.99823	4.922	47	25020	9284	0.80454	1.129	0	17847	13294	0.99794	1.26	1	88124	13262	0.99794	2.311	0	266093	12296	0.99934	15.848	106
ERR732281	37053	13322	1.0	2.078	6	29592	11081	0.96037	1.445	2	45373	12361	0.9991	2.784	15	16626	8320	0.70928	1.269	0	15923	10320	0.975	1.226	0	60346	12849	0.99069	3.149	9	217449	13062	0.9955	14.051	69
ERR732282	37902	13189	0.98587	2.005	5	132134	12548	0.99978	1.565	1	192442	13375	0.99978	8.158	99	132944	13375	0.99978	4.159	30	16546	11296	0.86082	1.437	4	126496	13171	0.99978	4.25	18	629246	11693	0.99978	18.128	115
ERR732283	26775	13213	0.99182	1.396	2	60538	12175	0.99189	1.396	1	84492	13322	1.0	2.611	16	38481	10805	0.90002	1.069	0	25378	12975	0.97395	1.156	0	121061	13072	0.9976	2.16	2	248268	12884	0.99977	14.171	74
ERR732284	20213	13388	0.9997	1.303	2	23209	11954	0.99246	1.261	0	31651	13117	0.9997	1.658	4	30933	13388	0.9997	2.095	3	17327	12938	0.9997	1.246	1	100115	13272	0.9997	5.884	5	199705	13226	1.0	13.101	58
ERR732285	31089	12915	0.96251	2.201	8	32636	11432	0.95476	1.645	1	51078	13368	1.0	3.017	18	47440	13417	1.0	3.023	16	16549	13411	0.99955	1.234	1	82287	13343	0.99441	4.66	4	200770	13248	0.99993	13.293	85
ERR732286	36793	3996	0.35851	1.218	1	83218	4431	0.34461	1.29	2	82279	3936	0.34854	2.794	13	56989	3914	0.29358	1.072	1	8450	1574	0.14208	1.604	2	145092	4846	0.50474	2.4	2	195508	5018	0.51843	8.109	12
ERR732287	46658	3119	0.26452	1.649	0	301542	3079	0.26116	1.624	1	288422	3533	0.26325	1.638	0	208520	2620	0.1952	1.547	0	25339	0	0.0	0.0	None	729116	5015	0.41656	1.879	2	463911	4941	0.44585	1.778	1
ERR732288	62035	6900	0.48438	1.815	2	249659	6001	0.48438	1.15	0	247810	6900	0.48438	2.175	2	130803	4887	0.41544	1.025	0	20723	6900	0.48438	1.119	0	512221	6900	0.48438	4.346	6	393258	7107	0.48438	7.312	24
ERR732289	54805	12498	0.8688	1.302	1	206242	12376	0.8688	1.271	0	227051	12376	0.8688	2.622	9	148455	11220	0.86802	1.042	0	66481	12365	0.86802	1.119	0	470035	11468	0.86079	2.929	1	410501	11482	0.8688	14.682	84
ERR732290	55372	2879	0.20211	1.176	0	230060	3433	0.241	1.223	0	240078	2781	0.19523	1.175	0	168702	2985	0.20955	1.109	0	73668	2313	0.16237	1.126	0	522817	3851	0.29681	3.079	0	297719	4832	0.36532	1.329	0
ERR732291	47380	6055	0.46086	1.486	0	260556	4721	0.45363	1.216	0	240321	5517	0.41587	1.541	0	163138	4586	0.42506	1.089	0	30067	4587	0.32201	1.111	0	552307	6142	0.47076	2.409	0	345983	5781	0.48557	2.071	0
ERR732292	52437	8040	0.56441	1.538	3	299021	6392	0.56574	1.246	3	297965	6948	0.56574	1.683	4	168905	5819	0.43763	1.032	0	22340	6382	0.4874	1.147	1	606298	7952	0.56574	2.617	6	484127	5783	0.56574	2.79	3
ERR732293	60869	4832	0.38589	1.244	1	290134	4684	0.35493	1.209	1	290186	4048	0.31253	1.309	0	142061	3910	0.28438	1.068	1	9475	0	0.0	0.0	None	558011	4165	0.35528	1.924	1	468422	4837	0.41909	1.129	1
ERR732294	22089	14099	0.98975	1.333	1	24394	14245	1.0	1.299	0	80174	14245	1.0	5.172	42	16774	10626	0.78561	1.067	0	19226	14245	1.0	1.304	1	55928	14245	1.0	2.843	0	217927	13586	1.0	14.053	110
ERR732295	45181	10695	0.75216	1.602	4	209738	9839	0.76194	1.325	0	293788	10136	0.76735	8.436	66	128625	6668	0.46895	1.039	0	20333	7796	0.54828	1.106	0	460728	9951	0.76735	2.056	5	555921	9902	0.76735	12.143	80
ERR732296	24437	8059	0.56574	1.239	0	69143	8059	0.56574	1.253	0	82513	8059	0.56574	2.062	0	49077	8060	0.56574	1.044	0	33187	8059	0.56574	1.131	0	122166	8059	0.56574	2.352	0	269754	8125	0.56574	20.82	89
ERR732297	59081	7419	0.52088	1.13	0	314342	7419	0.52088	1.13	0	318264	7420	0.52088	1.153	0	206403	7420	0.52088	1.036	0	49189	4587	0.32201	1.085	0	702640	7393	0.51899	1.473	0	490232	7308	0.51302	1.772	0
ERR732298	44028	7844	0.55114	1.545	1	166119	6954	0.56574	1.305	1	183666	7825	0.56574	2.858	10	87933	3899	0.39291	1.159	0	43836	8059	0.56574	1.131	0	330357	8052	0.56574	4.56	8	368609	6372	0.56574	13.401	53
ERR732299	43393	5324	0.5224	1.74	1	271247	6049	0.58105	1.806	0	256003	5685	0.46754	1.707	1	145813	5953	0.5654	1.526	1	14654	0	0.0	0.0	None	623294	7409	0.70858	2.042	1	422775	6360	0.71514	1.755	0
ERR732300	33851	7504	0.52678	1.94	4	141810	5638	0.47757	1.13	0	136766	7056	0.53198	2.404	7	85406	4596	0.32264	1.009	0	19185	7578	0.53198	1.131	0	296237	7455	0.53198	3.134	10	274255	6316	0.53198	9.921	32
ERR732301	37275	14142	0.99277	1.427	2	37795	14245	1.0	1.215	0	100729	14138	0.99073	5.573	44	23216	9688	0.79824	1.026	0	15342	12658	0.89428	1.204	0	67898	14238	1.0	2.533	3	286739	13119	1.0	17.028	120
ERR732302	34903	9083	0.63763	1.689	0	92507	6216	0.61334	1.251	0	159023	9083	0.63763	9.333	33	51192	4304	0.4749	1.038	0	12573	8415	0.63763	1.316	0	194064	8420	0.63763	2.634	0	349994	8443	0.63763	26.396	119
ERR732303	26877	9650	0.75009	1.964	5	55659	8255	0.68741	1.552	1	66642	8804	0.69084	2.924	11	40506	7688	0.67474	1.305	2	12311	8360	0.66304	1.224	1	145081	9990	0.79109	4.457	9	428930	9209	0.74674	35.457	117
ERR732304	44931	12765	0.98596	3.227	11	30190	10076	0.89611	1.428	2	60262	12633	0.98912	3.464	26	56463	13316	0.99955	2.926	14	18520	12410	0.99955	1.391	4	112287	12781	0.99955	4.682	27	511273	10881	0.98289	34.815	182
ERR732305	45476	6179	0.48409	1.711	2	224852	6532	0.63054	1.728	2	210500	6704	0.58292	1.845	2	149080	5537	0.41261	1.248	0	13719	0	0.0	0.0	None	493739	6615	0.65492	2.249	3	524694	7190	0.657	8.172	20
ERR732306	33694	13263	0.99955	1.726	2	110579	11981	0.99955	1.466	2	113366	13418	1.0	2.539	7	72386	11644	0.91056	1.248	0	16701	13411	0.99955	1.144	0	220600	11727	0.99925	2.939	2	431329	13241	0.99963	22.2	91
ERR732307	24791	9770	0.78743	1.56	4	84974	9311	0.76008	1.578	4	99306	9931	0.79586	2.974	15	55931	8610	0.66699	1.34	2	28127	9449	0.73876	1.165	1	167142	9845	0.82	3.125	10	393300	9789	0.80935	23.079	110
ERR732308	24562	6997	0.53115	1.83	1	87959	7363	0.59269	1.917	3	77192	7432	0.5723	2.477	4	59132	6907	0.52442	1.325	1	9906	6907	0.52442	1.2	1	162491	7196	0.57193	2.009	2	476440	7715	0.59568	42.32	123
ERR732309	48276	5588	0.4574	1.585	3	259432	5702	0.4741	1.688	2	249810	4981	0.37117	2.039	0	218824	5627	0.46538	1.314	1	35473	2973	0.22158	1.164	0	577261	6457	0.53097	2.328	2	668300	6626	0.58247	16.185	31
ERR732310	18755	7564	0.69024	1.759	4	21327	7028	0.65715	1.73	3	34314	7394	0.63829	3.615	21	23930	7411	0.69449	2.27	10	10081	5354	0.48737	1.442	6	45243	7473	0.74681	3.06	13	302540	7209	0.71968	27.876	104
ERR732311	19119	10745	0.87814	1.507	6	28386	9598	0.80458	1.293	2	53889	11363	0.89588	3.622	27	16910	9073	0.68778	1.186	0	15123	10680	0.88947	1.267	3	94283	10265	0.88984	5.442	28	311268	10598	0.95573	21.514	117
ERR732312	20146	7955	0.5929	1.668	0	20027	7747	0.67809	1.334	0	30567	8203	0.61146	2.664	1	15011	6828	0.5929	1.254	0	9449	7954	0.59283	1.188	0	58539	8719	0.68137	4.119	0	329063	8588	0.74309	30.081	57
ERR732313	28421	11070	0.8686	1.813	4	58290	8787	0.88097	1.38	3	72426	11112	0.89096	2.999	16	36931	7464	0.73548	1.291	0	14306	9858	0.81412	1.225	2	153239	10658	0.90601	4.774	24	371930	9999	0.90214	23.126	95
ERR732314	27354	8278	0.69491	1.427	1	148838	8278	0.69491	1.422	1	142833	7728	0.63022	2.632	1	112209	7552	0.6471	1.366	0	20042	7915	0.59404	1.194	0	343562	8831	0.78017	3.356	1	444505	9275	0.80952	19.357	51
ERR732315	27726	8981	0.7694	1.9	8	32894	8471	0.78214	1.578	5	54194	9908	0.80249	3.57	19	20267	7285	0.56279	1.182	1	16808	8694	0.73459	1.357	4	66924	9032	0.75307	3.6	12	359571	9041	0.78639	30.155	120
ERR732316	22544	13225	0.98879	1.476	3	25958	12954	0.99768	1.5	3	73976	13325	1.0	5.144	55	15822	11270	0.85155	1.29	0	19541	13341	1.0	1.461	2	39244	13368	1.0	2.383	2	361541	12778	1.0	24.568	114
ERR732317	26379	13406	0.99963	1.476	1	32718	12556	0.99963	1.457	0	44321	13267	0.99918	2.339	5	41225	13413	0.99963	2.194	1	16980	13406	0.99918	1.151	0	81521	13337	0.99918	3.376	1	459137	13106	0.99955	30.65	92
ERR732318	39373	13249	0.99635	1.799	1	57188	12239	0.99158	1.556	2	164123	13334	0.9915	10.404	138	36688	10660	0.91146	1.25	0	15760	13173	0.98181	1.196	1	42316	13358	0.99553	2.233	0	668172	12407	1.0	44.021	269
ERR732319	31603	13130	0.98316	1.691	3	90015	12007	0.97324	1.643	0	105495	13418	1.0	3.458	26	52819	10401	0.88708	1.259	1	19780	13394	0.99955	1.201	1	171092	13176	1.0	3.253	6	574315	12753	1.0	33.39	139
ERR732320	29492	8804	0.8351	1.463	5	163576	8827	0.88825	1.364	4	176653	8900	0.8671	2.707	22	118212	7138	0.57557	1.308	2	24765	4494	0.38025	1.167	2	460050	8675	0.91979	5.347	29	496459	9006	0.95687	10.121	40
ERR732321	27521	11450	0.89834	1.978	4	26055	10573	0.99173	1.626	3	56401	13418	1.0	3.973	36	16070	9325	0.80316	1.252	0	15966	13072	0.99046	1.201	1	50943	12888	0.98994	3.264	8	414515	13005	1.0	29.102	174
ERR732322	40568	5311	0.52492	1.721	4	302250	6001	0.66004	1.658	4	301780	5211	0.64142	1.621	5	190338	5195	0.5584	1.474	2	12871	519	0.0566	1.692	2	807612	5681	0.68158	3.146	10	731032	6519	0.81519	3.29	10
ERR732323	26621	11487	0.89731	2.088	9	36608	11724	0.97651	1.414	3	83029	12396	1.0	4.558	37	24718	8879	0.74411	1.193	0	23909	11646	0.95526	1.465	5	116637	12586	1.0	4.571	19	379995	12219	1.0	24.345	117
ERR732324	49793	8300	0.7691	1.85	3	279542	9832	0.80637	1.843	1	270897	8048	0.79615	1.673	1	205991	7914	0.63688	1.506	1	18120	0	0.0	0.0	None	615257	9979	0.91071	2.708	2	539916	7548	0.87725	2.312	3
ERR732325	39964	7498	0.60759	1.988	3	162836	7070	0.65842	1.659	3	175085	8102	0.67973	3.086	9	107832	6459	0.54953	1.459	2	12419	5289	0.44436	1.248	2	304389	7379	0.66706	3.18	10	467500	8294	0.72043	22.55	64
ERR732326	26640	10238	0.96937	1.923	13	18975	9401	0.81354	1.414	3	68160	10699	0.88162	5.533	68	12188	7345	0.59458	1.181	2	11227	7724	0.67572	1.247	4	65919	9360	0.98529	4.365	30	322176	10440	0.99505	22.112	156
ERR732327	20121	9741	0.76679	1.396	4	55710	9361	0.75077	1.463	3	66975	9232	0.7441	2.118	5	44195	9228	0.72845	1.178	1	25616	9298	0.73362	1.165	1	105205	9796	0.80087	3.222	6	336444	9336	0.78642	23.452	89
ERR732328	25631	13554	0.99508	1.474	1	56570	13618	0.99941	1.539	0	84221	13607	0.99861	3.952	39	35443	11547	0.8853	1.189	0	15405	13626	1.0	1.13	0	102267	12523	1.0	3.983	9	486473	12904	1.0	30.211	116
ERR732329	25561	11219	0.8799	1.647	5	32137	10044	0.81759	1.447	2	50606	10703	0.84064	3.516	17	23450	8939	0.71964	1.418	1	14533	10635	0.82615	1.32	2	90968	11017	0.89108	3.853	7	549323	10793	0.89108	41.644	173
ERR732330	32701	12874	0.99411	2.079	6	29989	11472	0.99583	1.579	5	95638	13215	1.0	6.719	93	16278	9352	0.75561	1.17	0	12375	9144	0.69718	1.323	3	56939	11856	0.99851	3.329	8	360988	12896	1.0	24.157	143
ERR732331	24756	8100	0.69248	1.942	3	41297	8374	0.65946	1.728	1	51335	7770	0.66759	1.967	2	30972	7529	0.5704	1.622	1	4241	0	0.0	0.0	None	79644	8439	0.79451	2.518	0	231957	8572	0.81039	2.522	2
ERR732332	31608	13258	1.0	1.606	2	94603	12872	1.0	1.466	1	106790	13034	0.993	2.279	5	70865	10932	0.92255	1.111	0	30337	12144	0.91404	1.13	0	213215	13258	1.0	3.811	5	460086	13311	0.9942	26.559	90
ERR732333	25182	13219	0.99477	1.604	5	35186	11102	0.96931	1.305	3	57935	12549	0.99806	3.338	19	20902	9833	0.80811	1.328	0	16492	11898	0.96804	1.226	2	86056	12103	0.99963	3.363	16	437159	12833	0.99963	28.883	128
ERR732334	23466	11590	0.90501	1.752	4	26215	12287	0.98588	1.489	1	57758	13002	0.9997	3.977	24	47221	13371	0.9997	3.335	15	19838	10538	0.9997	1.435	3	66382	12870	0.9997	4.184	19	507994	11753	0.9997	35.222	174
ERR732335	42632	5470	0.54729	1.736	1	366541	6818	0.60374	1.654	2	422208	4818	0.41323	1.913	2	273637	4779	0.39911	1.427	1	62976	1460	0.1129	1.1	0	701600	7030	0.66784	2.61	5	748328	6299	0.66649	2.332	1
ERR732336	54210	7169	0.66051	1.693	4	246073	8295	0.75427	1.681	3	237520	5477	0.55705	1.799	4	164172	7417	0.674	1.557	2	10673	0	0.0	0.0	None	548769	6397	0.6336	2.311	1	541095	7976	0.88604	2.451	4
ERR732337	23655	13377	0.99888	1.446	0	35362	13387	0.99963	1.411	0	52175	13456	0.99925	2.829	7	37734	13387	0.99963	2.367	0	14783	12388	0.92503	1.14	0	58058	13974	0.99963	2.049	1	451128	13262	0.9997	29.843	125
ERR732338	25682	11039	0.99672	1.813	12	20142	9721	0.98569	1.523	5	65598	12031	0.9994	4.768	65	47417	9421	0.92264	3.614	32	13184	8202	0.69986	1.336	3	48351	9493	0.95886	3.207	20	283671	11513	1.0	19.069	131
ERR732339	24041	13335	0.99612	1.545	0	23473	13418	1.0	1.526	0	35776	13411	0.99955	2.428	13	29422	13411	0.99955	2.1	0	15411	13411	0.99955	1.149	0	28332	13166	0.9968	1.896	0	428524	13701	1.0	30.314	148
ERR732340	42234	11095	0.89536	2.045	6	170672	10029	0.89431	1.584	4	173491	11070	0.90062	2.686	8	98608	9629	0.82488	1.223	1	12446	7215	0.58452	1.2	1	381267	11470	0.90579	3.2	9	500110	11291	0.90062	16.492	69
ERR732341	32076	7487	0.65372	1.605	1	106269	7941	0.70336	1.615	2	103246	7463	0.63315	2.015	2	70683	7084	0.52843	1.323	0	11095	6581	0.4905	1.188	0	193523	7971	0.66863	2.411	2	327893	8526	0.7527	16.706	51
ERR732342	25515	5986	0.52844	1.496	4	82743	6857	0.59752	1.885	4	98955	6255	0.54916	4.484	30	59903	5448	0.40932	1.46	1	17618	5251	0.40888	1.178	1	222713	6635	0.62	4.012	14	369280	7347	0.72171	23.683	101
ERR732343	22612	8925	0.80179	1.983	11	26766	8927	0.90377	1.492	3	66991	12917	1.0	4.451	40	40340	10789	1.0	2.748	19	18052	9012	0.90332	1.44	5	83751	11313	0.95473	5.189	22	315675	10451	1.0	21.236	121
ERR732344	23236	13321	0.99903	1.347	0	38101	13321	0.99903	1.322	0	54003	13321	0.99903	2.79	7	51298	13321	0.99903	2.816	2	16392	13058	0.9793	1.144	0	80229	13033	0.97953	3.006	0	480388	13400	0.99918	29.829	111
ERR732345	40346	9968	0.81429	1.519	4	149828	9688	0.79708	1.493	3	157787	10223	0.84989	2.579	15	102961	9269	0.71369	1.248	1	19676	8760	0.67846	1.166	1	315975	9674	0.84989	3.261	7	475718	10218	0.8745	16.459	65
ERR732346	31139	7234	0.65329	1.612	4	152479	7738	0.66814	1.618	5	147907	7040	0.64153	2.672	14	100653	5137	0.40924	1.404	0	14171	3947	0.30306	1.205	1	333653	7839	0.68599	3.491	4	419103	7780	0.78638	13.772	53
ERR732347	19335	11360	0.95654	1.465	3	28769	11456	0.95729	1.533	3	64560	12887	1.0	4.216	41	19973	8400	0.74673	1.198	0	17232	9725	0.83726	1.386	3	69744	11155	1.0	3.666	19	404881	10256	1.0	27.966	144
ERR732348	40708	9409	0.73397	1.54	1	199637	9409	0.73397	1.748	1	203430	8321	0.67126	2.191	2	150410	7930	0.65425	1.391	1	18279	6664	0.53049	1.17	1	524894	9006	0.79155	3.902	5	478838	7551	0.76325	12.311	35
ERR732349	26051	13272	0.99985	1.681	4	38643	13316	0.99985	1.495	1	117239	13416	0.99985	7.763	75	46829	13316	0.99985	2.408	9	18307	13316	0.99985	1.375	3	47461	13266	0.99985	1.693	2	530379	12628	0.99985	32.019	103
ERR732350	27693	12629	0.98589	1.586	3	65150	11906	0.96842	1.465	2	82163	13290	0.99963	2.702	20	44637	11656	0.91354	1.286	0	16353	11089	0.88464	1.201	2	113943	13338	0.99963	3.055	7	363994	11809	0.9997	18.924	81
ERR732351	22954	13296	0.99551	1.374	1	44461	13353	0.99978	1.427	1	75326	13351	0.99963	3.923	36	40054	13353	0.99978	2.181	1	17315	12949	0.99978	1.202	0	89175	12355	0.99978	2.552	0	567241	13090	0.99978	38.252	178
ERR732352	18114	13322	1.0	1.312	0	21426	13322	1.0	1.415	0	39188	13437	1.0	2.803	13	29794	13322	1.0	2.194	1	16478	13164	1.0	1.188	0	28959	13322	1.0	1.96	1	489661	13667	1.0	34.846	161
ERR732353	26523	13082	0.98919	1.563	3	66502	12109	0.99189	1.338	1	92549	13322	1.0	2.964	19	64546	13323	1.0	2.614	8	16493	12393	0.98972	1.251	1	141571	13161	0.99527	2.953	4	502073	13058	1.0	31.568	153
ERR732354	30803	13110	0.99255	1.961	5	50150	10924	0.96959	1.679	1	66094	13418	1.0	3.458	21	23956	7194	0.65238	1.28	0	17325	13067	0.97391	1.135	0	94616	11394	0.99955	2.488	5	586221	11789	1.0	38.073	206
ERR732355	22049	13089	0.98163	1.606	3	44505	11948	0.9868	1.533	0	65320	13380	0.99903	2.838	14	48749	13321	0.99903	2.387	6	19637	12326	0.9244	1.233	1	123267	13279	0.99903	4.782	6	510205	13169	0.9991	30.406	82
ERR732356	28531	13322	1.0	1.362	0	65054	13322	1.0	1.405	0	71513	13322	1.0	1.412	0	38422	12172	1.0	1.239	0	19347	11472	0.86113	1.134	0	132416	13316	0.99955	2.895	0	280138	13412	1.0	5.284	8
ERR732357	37028	6134	0.52739	1.913	2	253426	5604	0.50928	1.946	2	245050	6468	0.60848	1.573	2	187575	5471	0.46121	1.551	2	11412	0	0.0	0.0	None	664307	7925	0.705	3.033	1	507576	7481	0.77737	2.0	2
ERR732358	35982	6190	0.54789	1.677	0	181146	5995	0.54282	1.884	1	172647	5156	0.47388	1.788	1	133350	4701	0.39539	1.65	0	14279	0	0.0	0.0	None	455638	7927	0.73944	3.021	1	461461	7048	0.70448	2.404	1
ERR732359	29026	13206	0.99701	1.697	0	110622	13206	0.99701	1.578	0	121360	13289	0.99283	2.25	4	84370	12632	0.94374	1.282	0	35224	12392	0.92581	1.143	0	274848	12953	1.0	5.027	2	489347	13356	0.99873	22.496	90
ERR732360	19211	12300	0.92328	1.496	0	21784	10755	0.90429	1.489	1	31126	11674	0.91901	2.106	10	29760	12337	0.92606	2.197	3	16485	12108	0.92606	1.236	0	52694	12337	0.92606	3.514	3	173932	11846	0.92674	12.221	46
ERR732361	19960	13411	0.99955	1.392	0	24161	12421	0.99955	1.343	0	62167	13418	1.0	4.471	32	30277	13418	1.0	2.011	1	16424	13317	0.99955	1.225	0	37618	12709	1.0	2.345	0	N/A	N/A	N/A	N/A	N/A
ERR732362	27766	13176	0.98904	1.854	7	26914	11769	0.9413	1.29	1	65194	13019	1.0	4.108	33	20588	10137	0.8257	1.128	0	20965	13153	1.0	1.533	6	77368	12854	1.0	4.048	8	209641	13049	1.0	13.915	75
ERR732363	29190	13375	0.99978	1.669	2	63749	12491	0.99978	1.417	0	78963	14168	0.99978	2.204	2	48070	11106	0.95059	1.19	0	21169	12375	0.92503	1.143	0	148414	13268	0.99978	3.994	2	245246	13446	0.9917	12.595	57
ERR732364	38456	13322	1.0	1.415	1	121439	12973	0.99407	1.418	1	126183	13049	1.0	1.505	1	94239	12229	0.96307	1.169	0	21999	13322	1.0	1.153	0	264820	12620	1.0	4.079	2	232159	13372	1.0	4.14	9
ERR732365	20322	5358	0.39934	1.463	0	77146	5496	0.40963	1.582	0	85279	4979	0.37102	1.868	0	57453	5615	0.43415	1.262	1	9200	1861	0.1387	1.262	0	179817	5683	0.44809	4.036	3	174598	6410	0.50339	3.786	5
ERR732366	34552	13316	0.9924	1.499	3	77643	12202	0.98606	1.407	0	91113	12959	0.98509	1.725	6	57501	11540	0.94373	1.169	0	36379	13411	0.99955	1.149	0	137361	13201	0.99955	2.783	7	240181	13637	1.0	11.531	61
ERR732367	20146	13313	0.99486	1.378	0	23333	12428	1.0	1.409	0	117239	13542	0.99955	8.508	95	31997	13418	1.0	2.221	4	16299	13106	0.97682	1.244	2	76091	12584	0.99955	5.19	0	299195	13554	0.99963	20.518	137
ERR732368	16590	13386	0.99948	1.196	0	26853	13386	0.99948	1.324	0	55881	13303	0.99328	3.484	28	35640	13386	0.99948	2.118	1	16069	13386	0.99948	1.152	0	57445	13386	0.99948	2.265	2	189250	13936	0.99948	11.736	59
ERR732369	32554	13245	0.99422	1.571	1	131584	13095	0.99272	1.306	1	135210	13322	1.0	2.166	5	69147	11964	0.97042	1.173	0	16168	13322	1.0	1.156	0	238876	13246	0.9985	3.277	5	269693	13537	0.99264	7.556	27
ERR732370	19742	12519	0.96534	1.344	3	29868	11427	0.98725	1.265	2	46014	13324	0.99642	2.473	17	40780	12968	0.99896	2.626	13	18270	12634	0.99896	1.297	2	49853	12101	0.98725	2.036	3	163841	13043	0.99896	10.071	47
ERR732371	26648	3893	0.35388	2.407	3	148286	4286	0.39189	2.07	3	139962	4122	0.36021	1.917	3	92408	3270	0.24365	1.71	0	11729	0	0.0	0.0	None	382523	4781	0.44697	3.425	4	242531	5780	0.55504	2.589	5
ERR732372	24656	7163	0.59268	1.551	2	113167	7493	0.59469	1.573	2	116374	5521	0.44779	1.76	2	78821	4687	0.36133	1.42	1	7371	865	0.06447	1.29	0	245347	7800	0.6772	2.896	2	225696	8183	0.69039	3.651	5
ERR732373	24386	13038	0.99486	1.465	2	27325	12943	0.99486	1.434	2	53127	13384	0.99747	3.563	46	31992	13418	1.0	2.25	6	16077	13411	0.99955	1.199	1	44283	12590	0.98971	2.431	9	174995	13282	1.0	11.584	70
ERR732374	11660	6331	0.51237	1.631	2	44322	6300	0.51687	1.615	3	55581	6351	0.51597	2.863	6	31650	5486	0.43063	1.061	1	15766	4798	0.37903	1.21	1	102253	7345	0.60237	2.761	8	267341	6457	0.58955	22.886	54
ERR732375	21228	11375	0.95117	1.517	6	22279	9735	0.87097	1.216	2	39843	11934	0.95649	2.542	11	40751	12843	1.0	2.856	18	11228	8069	0.65993	1.274	3	112237	11799	1.0	7.034	32	193281	11964	0.98517	10.925	60
ERR732376	16583	4660	0.4706	1.954	6	26532	5553	0.54804	1.55	5	36933	4403	0.45062	3.583	12	21251	3313	0.27294	1.949	1	9582	3496	0.38347	1.538	5	62205	5700	0.57859	4.077	18	201708	5541	0.54245	23.31	87
ERR732377	17407	4255	0.44824	1.788	2	30977	4255	0.43288	1.852	2	32341	4099	0.34367	1.795	1	19780	3164	0.27398	1.708	1	1539	0	0.0	0.0	None	66765	5697	0.61765	2.602	3	134997	4728	0.58791	2.344	3
ERR732378	26868	10109	0.83605	1.452	2	158844	10108	0.8351	1.471	1	169206	10828	0.84281	1.476	1	101646	9283	0.74831	1.183	2	13020	4550	0.36052	1.228	1	358037	10106	0.85633	4.003	13	330050	10264	0.89477	6.983	23
ERR732379	31047	9107	0.71722	2.132	4	88274	8932	0.693	1.547	1	98289	9045	0.71134	2.462	11	59507	7786	0.58023	1.296	0	16890	7212	0.53753	1.166	0	282818	8888	0.71506	5.212	18	295470	8858	0.7483	15.215	67
ERR732380	20060	13162	0.98799	1.467	2	22056	12750	1.0	1.413	0	42510	13321	1.0	3.041	12	43471	12943	1.0	3.091	14	15066	10241	0.89889	1.205	1	79641	12988	0.99677	5.704	2	218218	12947	1.0	15.012	68
ERR732381	26673	11844	0.91623	1.833	4	57670	10210	0.90564	1.499	2	61357	11524	0.92755	2.513	9	63169	11509	0.98062	2.199	6	16761	11345	0.91526	1.195	1	134317	11786	0.99627	4.018	11	229245	12661	0.97965	12.098	61
ERR732382	25929	13240	0.99384	1.815	5	28523	11703	0.96164	1.432	2	53697	12844	1.0	3.175	21	47412	13322	1.0	3.085	15	16052	11684	0.9723	1.239	1	81364	13100	1.0	3.978	17	290691	12002	1.0	18.852	110
ERR732383	35101	3688	0.35038	1.994	1	247375	3777	0.38854	2.054	2	254960	3120	0.29612	1.889	1	187004	2857	0.22196	1.944	1	41856	0	0.0	0.0	None	527413	3309	0.32168	3.737	1	322187	4261	0.44988	2.219	2
ERR732384	36140	13205	0.99328	1.978	7	89855	11942	0.98021	1.457	3	112967	12556	0.99963	3.593	43	48967	9821	0.7878	1.226	0	14077	9473	0.73158	1.213	2	196484	13203	0.99963	4.188	15	324934	12117	0.99507	11.088	52
ERR732385	37331	11874	0.91525	1.72	4	153426	11895	1.0	1.42	2	165523	13322	1.0	1.958	4	83628	9308	0.81865	1.253	0	18095	11816	0.88695	1.151	0	373983	13063	1.0	6.194	15	361629	12520	1.0	8.183	29
ERR732386	20051	13418	1.0	1.449	1	24925	12143	0.97876	1.327	0	47688	13474	1.0	2.912	7	26008	13411	0.99955	1.816	2	16015	13411	0.99955	1.151	0	43930	13302	1.0	2.307	1	233702	13758	1.0	15.285	72
ERR732387	21810	13386	1.0	1.541	3	30594	13386	1.0	1.501	2	53928	13386	1.0	3.224	13	20856	11826	0.92784	1.21	0	15932	13386	1.0	1.142	0	58395	13291	1.0	2.485	2	302685	13393	1.0	20.294	119
ERR732388	14869	7585	0.58304	1.705	3	30941	8001	0.62953	1.52	3	41534	8481	0.64302	2.852	4	15377	4953	0.4495	1.312	0	11528	7005	0.54518	1.364	1	94181	8499	0.68584	5.609	9	219390	8838	0.80048	14.821	33
ERR732389	21380	13134	0.98589	1.511	2	28647	13155	1.0	1.493	2	84782	13322	1.0	5.639	57	16999	10783	0.80941	1.121	0	17513	13210	1.0	1.315	2	105622	13243	1.0	6.584	5	255307	12684	1.0	16.398	94
ERR732390	30078	10326	0.8443	1.952	7	45826	8417	0.7492	1.464	1	79779	11479	0.87613	4.109	28	20718	6532	0.50227	1.149	0	18250	10025	0.88932	1.35	4	141069	11214	0.88857	5.78	29	223441	10285	0.89521	14.476	78
ERR732391	24526	12904	0.99247	1.513	4	38147	12581	0.97503	1.384	1	77923	13406	0.99963	4.418	40	54759	13413	0.99963	3.273	14	15609	12421	0.93471	1.245	1	89187	13413	0.99963	3.022	4	190118	12098	0.99918	10.716	52
ERR732392	20923	11729	0.99452	1.554	6	24411	10033	0.98386	1.469	4	81969	12793	1.0	5.762	65	50270	12947	1.0	3.565	26	12421	7743	0.67332	1.313	4	57837	12215	1.0	3.815	19	272675	12578	1.0	18.698	117
ERR732393	42535	4305	0.32787	2.221	0	146023	4440	0.33739	1.957	0	159668	3904	0.29583	4.208	0	90726	3470	0.29077	1.496	0	16484	2924	0.22095	1.282	0	316765	4341	0.37132	3.256	0	373360	4437	0.33769	5.896	0
ERR732394	26118	10094	0.80785	2.066	7	34243	7985	0.84232	1.545	6	52172	10224	0.84283	3.306	25	20054	6052	0.56665	1.188	0	12998	8619	0.73825	1.235	2	73501	9254	0.84585	3.888	22	224942	9914	0.84048	16.347	75
ERR732395	25766	4166	0.43696	2.139	6	75080	4143	0.43899	2.205	5	86646	5173	0.51908	2.646	9	45975	3786	0.33496	1.509	2	10592	2140	0.21754	1.376	3	171953	6850	0.66775	2.936	15	249966	6159	0.66925	13.946	41
ERR732396	27651	13228	0.98897	1.892	6	25915	13193	0.98323	1.477	0	54297	13403	1.0	3.346	26	41956	13418	1.0	2.726	12	16032	13411	0.99955	1.195	1	56010	13059	0.97637	2.499	4	231255	13096	1.0	14.996	78
ERR732397	23351	4208	0.44794	1.816	5	112219	4784	0.48901	1.843	5	117560	3889	0.3992	2.16	5	83096	4387	0.43557	1.636	3	19650	996	0.07423	1.253	0	224982	5587	0.55594	3.163	8	299835	5770	0.67593	6.832	22
ERR732398	21842	13058	0.98341	1.626	6	23483	12503	0.97808	1.451	3	72556	13318	1.0	5.064	43	47057	13092	1.0	3.283	13	16872	13322	1.0	1.266	2	57802	12450	1.0	3.388	8	291953	12238	1.0	19.555	117
ERR732399	42107	5216	0.47171	1.966	2	323419	5944	0.60893	1.769	1	317944	4498	0.3828	1.584	0	230518	5972	0.53328	1.478	0	19245	0	0.0	0.0	None	756915	5846	0.63956	3.341	0	630819	6302	0.65656	2.406	2
ERR732400	18586	5624	0.47805	1.295	2	59737	5655	0.45509	1.329	2	72354	5631	0.5417	3.238	12	47188	4982	0.48916	1.488	2	11077	4147	0.3547	1.263	2	178481	6502	0.64769	2.772	10	288101	5648	0.59931	21.293	71
ERR732401	32703	8000	0.63867	1.736	1	199006	8154	0.68532	1.849	1	212227	8814	0.71812	2.246	3	114335	6811	0.57621	1.338	0	18937	6133	0.45711	1.22	0	483483	8562	0.7565	4.153	11	490302	9159	0.81531	12.573	39
ERR732402	22003	4902	0.4419	1.995	2	84660	5189	0.48044	1.772	2	84063	5119	0.46352	1.769	2	54977	3126	0.2584	1.442	1	9541	0	0.0	0.0	None	227231	5244	0.58567	2.79	4	220161	5512	0.5824	2.439	3
ERR732403	39243	7452	0.58866	1.606	3	167676	6952	0.62831	1.509	2	188134	7646	0.6494	2.024	5	127175	5369	0.50406	1.274	1	15095	3711	0.29328	1.236	1	384563	8292	0.6857	4.471	11	438013	8430	0.76202	12.25	34
ERR732404	21052	8739	0.69904	1.814	3	30033	7398	0.78639	1.625	1	43266	9378	0.80107	3.077	12	21011	6095	0.62428	1.419	0	18339	8821	0.79481	1.511	3	65904	10061	0.92882	3.502	12	254662	8689	0.95476	17.063	76
ERR732405	16868	5245	0.49668	1.803	5	42883	6413	0.59671	1.789	5	55213	5448	0.51949	3.197	12	31714	6054	0.47939	1.602	1	9982	4068	0.319	1.37	2	97227	6386	0.61862	3.233	11	224781	6969	0.69211	17.34	59
ERR732406	30717	10774	0.8812	2.189	8	43490	8938	0.84497	1.508	2	88510	11891	0.92487	4.97	41	20739	5733	0.43661	1.629	0	16697	7645	0.65603	1.366	3	129726	10783	0.92234	6.124	30	259707	9403	0.92979	16.021	102
ERR732407	33035	7868	0.75285	2.221	9	138432	7674	0.68123	1.854	3	153111	7998	0.69874	4.235	25	81840	6923	0.52583	1.496	0	13107	7183	0.60915	1.273	3	316769	7775	0.75538	4.557	19	424485	8218	0.76217	18.052	77
ERR732408	31903	12765	0.96221	2.13	7	70218	11139	0.99247	1.513	2	122381	13352	0.99955	5.738	93	35955	8578	0.76649	1.24	0	15714	9609	0.85474	1.253	2	156575	12976	0.99955	4.772	31	323839	12330	0.99925	16.82	93
ERR732409	37255	4996	0.41589	1.973	3	266208	5273	0.43654	1.863	2	289886	4453	0.39353	2.322	6	192629	5321	0.41283	1.431	1	53566	996	0.07423	1.253	0	547805	5435	0.46717	3.084	3	487716	5752	0.5578	11.133	23
ERR732410	27723	12598	0.98034	1.698	5	37982	12327	0.98931	1.55	3	97154	13339	0.99708	5.964	81	18702	9865	0.7374	1.106	0	17068	12569	1.0	1.276	2	80816	12616	1.0	3.549	11	225482	11831	1.0	13.226	78
ERR732411	26991	5643	0.44541	1.584	2	186172	6380	0.51435	1.561	3	195553	6938	0.58471	2.121	3	151840	5466	0.46769	1.391	1	66372	4189	0.32153	1.23	1	364339	7630	0.60856	3.513	5	0	0	0.0	0.0	0
ERR732412	26498	12499	1.0	1.558	1	38676	11622	1.0	1.412	3	57008	13380	0.99985	2.95	14	29251	9154	0.85896	1.232	0	16225	12311	1.0	1.218	1	112468	13013	1.0	4.857	8	302005	13055	1.0	18.969	83
ERR732413	47959	7324	0.67772	1.61	2	300948	7826	0.70433	1.624	2	294307	5496	0.50242	1.858	2	236918	5472	0.42394	1.479	1	39592	0	0.0	0.0	None	598780	6068	0.67206	2.151	1	482043	7770	0.81128	2.316	4
ERR732414	21194	11277	0.87607	1.576	3	21385	9523	0.82338	1.466	2	44133	11871	0.90926	3.482	11	34317	11517	0.90926	2.469	7	15336	10207	0.88467	1.296	2	59412	11464	0.90926	4.304	10	251287	10168	0.86569	18.353	71
ERR732415	30273	12063	1.0	1.903	9	84425	10393	0.96862	1.379	3	109284	13418	1.0	3.018	25	58507	9182	0.7688	1.161	0	17584	8537	0.74398	1.395	4	227951	13283	0.99955	4.68	31	315471	11387	0.99709	12.765	79
ERR732416	32118	13184	0.98263	2.164	1	35990	11431	0.93672	1.452	1	45419	13515	1.0	2.349	6	22358	10789	0.88828	1.194	0	14276	10982	0.85697	1.189	0	74693	12935	0.99955	2.92	6	162815	13153	0.99955	9.679	39
